# Genetic evidence for a regulated cysteine protease catalytic triad in LegA7, a *Legionella pneumophila* protein that impinges on a stress response pathway

**DOI:** 10.1101/2024.03.17.585421

**Authors:** Dar Hershkovitz, Emy J. Chen, Alexander W. Ensminger, Aisling S. Dugan, Kaleigh T. Conway, Alex C. Joyce, Gil Segal, Ralph R. Isberg

## Abstract

*Legionella pneumophila* grows within membrane-bound vacuoles in phylogenetically diverse hosts. Intracellular growth requires the function of the Icm/Dot type-IVb secretion system, which translocates more than 300 proteins into host cells. A screen was performed to identify *L. pneumophila* proteins that stimulate MAPK activation, using Icm/Dot translocated proteins ectopically expressed in mammalian cells. In parallel, a second screen was performed to identify *L. pneumophila* proteins expressed in yeast that cause growth inhibition in MAPK pathway-stimulatory high osmolarity medium. LegA7 was shared in both screens, a protein predicted to be a member of the bacterial cysteine protease family that has five carboxyl-terminal ankyrin repeats. Three conserved residues in the predicted catalytic triad of LegA7 were mutated. These mutations abolished the ability of LegA7 to inhibit yeast growth. To identify other residues important for LegA7 function, a generalizable selection strategy in yeast was devised to isolate mutants that have lost function and no longer cause growth inhibition on high osmolarity medium. Mutations were isolated in the two carboxyl-terminal ankyrin repeats, as well as an inter-domain region located between the cysteine protease domain and the ankyrin repeats. These mutations were predicted by AlphaFold modeling to localize to the face opposite from the catalytic site, arguing that they interfere with the positive regulation of the catalytic activity. Based on our data, we present a model in which LegA7 harbors a cysteine protease domain with an inter-domain and two carboxyl-terminal ankyrin repeat regions that modulate the function of the catalytic domain.
