## Supplemental Datasets 1,2,34 for "Genetic evidence for a regulated cysteine protease catalytic triad in LegA7, a *Legionella pneumophila* protein that impinges on a stress response pathway"

### Sheet: Dataset_1_srl_sensitivity
Dataset 1. Sorbitol Sensitivity
PLASMID	glucose	sorbitol glu	galactose	sorbitol gal
pYES2/NTA/leu	+++	+++	+++	+++/++
pYES2/NTA-lpg0012	+++	+++	+	-
pYES2/NTA-lpg0030	+++	+++	++	+
pYES2/NTA-lpg0038	+++	+++	+	+
pYES2/NTA-lpg0086	+++	+++	+	+
pYES2/NTA-lpg0227	+++	+++	+	+
pYES2/NTA-lpg0275	+++	+++	+	+
pYES2/NTA-lpg0376	+++	+++	++/+	++/+
pYES2/NTA-lpg0390	+++	+++	+	+
pYES2/NTA-lpg0401	+++	+++	+	+
pYES2/NTA-lpg0402	+++	+++	+	+
pYES2/NTA-lpg0403	+++	+++	+	-
pYES2/NTA-lpg0422	+++	+++	+++	++
pYES2/NTA-lpg0422	+++	+++	++	++
pYES2/NTA-lpg0634	+++	+++	+++	++
pYES2/NTA-lpg0634	+++	+++	++	++
pYES2/NTA-lpg0642	+++	+++	+	+
pYES2/NTA-lpg0898	+++	+++	+	+
pYES2/NTA-lpg0944	+++	+++	+	+
pYES2/NTA-lpg0969	+++	+++	+	+
pYES2/NTA-lpg1137	+++	+++	+	+
pYES2/NTA-lpg1154	+++	+++	+	+
pYES2/NTA-lpg1183	+++	+++	+	+
pYES2/NTA-lpg1290	+++	+++	+	+
pYES2/NTA-lpg1355	+++	+++	+	+
pYES2/NTA-lpg1426	+++	+++	+	+
pYES2/NTA-lpg1687	+++	+++	++	+
pYES2/NTA-lpg1701	+++	+++	+	+
pYES2/NTA-lpg1798	+++	+++	+++	++
pYES2/NTA-lpg1798	+++	+++	++	++
pYES2/NTA-lpg1884	+++	++	++	++
pYES2/NTA-lpg1884	+++	+++	+++	++
pYES2/NTA-lpg2137	+++	+++	+++	+++
pYES2/NTA-lpg2147	+++	+++	+	++
pYES2/NTA-lpg2148	+++	+++	+++	+++
pYES2/NTA-lpg2155	+++	+++	+	+
pYES2/NTA-lpg2176	+++	+++	++	+
pYES2/NTA-lpg2215	+++	+++	+++	+++
pYES2/NTA-lpg2298	+++	+++	+	+
pYES2/NTA-lpg2300	+++	+++	+++	++
pYES2/NTA-lpg2311	+++	+++	+++	++
pYES2/NTA-lpg2322	+++	+++	+	+
pYES2/NTA-lpg2351	+++	+++	+++	++
pYES2/NTA-lpg2392	+++	+++	+++	++
pYES2/NTA-lpg2400	+++	+++	+++	++
pYES2/NTA-lpg2400	+++	+++	+++	++
pYES2/NTA-lpg2416	+++	+++	+++	++
pYES2/NTA-lpg2424	+++	+++	+++	++
pYES2/NTA-lpg2425	+++	+++	+	+
pYES2/NTA-lpg2482	+++	+++	+	+
pYES2/NTA-lpg2490	+++	+++	+	+
pYES2/NTA-lpg2498	+++	+++	+++	++
pYES2/NTA-lpg2508	+++	+++	+++	++
pYES2/NTA-lpg2510	+++	+++	+++	++
pYES2/NTA-lpg2511	+++	+++	+++	++
pYES2/NTA-lpg2577	+++	+++	+++	++
pYES2/NTA-lpg2584	+++	+++	++	+
pYES2/NTA-lpg2584	+++	+++	+++	++
pYES2/NTA-lpg2720	+++	+++	+++	++
pYES2/NTA-lpg2829	+++	+++	+	+
pYES2/NTA-lpg2879	+++	+++	+	+
Yeast strain screen for sensitivity to sorbitol
S. cerevisiae harboring noted plasmids were streaked on the indicated media and relative growth and colony size were determined.
+++: growth indistinguishable from empty vector; ++: small colony size ; +: reduced viability; -: little or no growth.

### Sheet: Dataset_2_Primers
Dataset S2: Primers used in this study
Gene	Name	Sequence
lpg1969	Lpg1969-yeast–EcoRI	GCACGAATTCAATGGAGTCTGTATTTTCAGGG
	Lpg1969-yeast–BamHI	TGCAGGATCCAAATTAAAGACCAGTCATTTT
lpg0240	Lpg0240-myc-BamHI	GACAGGATCCAATGTGGTATCAAAATATAATGCGCAA
	Lpg0240-myc-SalI	GACCGTCGACTGGAAACAAAATGATGAGGGA
lpg1598	Lpg1598-myc-EcoRI	GCAGGAATTCTATGTGGTATGACACTCTATTGG
	Lpg1598-myc-SalI	GACGGTCGACGTAAATCATTCTGGAGGTG
lpg0030	Lpg0030-F-EcoRI	GAGTGAATTCGATGAAAACAGAAGCCTTACTT
	Lpg0030-BamHI-R	AGACGTCGACACAGACTACCCTTGCCATTA
lpg0403-C61A	Lpg0403-Cys-mut-F	GAAGGAGTCGCTTATGGCTTCACTCTCAATTGG
	Lpg0403-Cys-mut-R	GAAGCCATAAGCGACTCCTTCAAACTTGGGATG
lpg0403-H205A	Lpg0403-His-mut-F	CAGTACCGCGGATGCTGCCATGGGATTTAAACTGGC
	Lpg0403-His-mut-R	CCCATGGCAGCATCCGCGGTACTGATAATTACT
lpg0403-N220A	Lpg0403-Asn-1-mut-F	GGCGGTTTATTGCTATCAATGACTTATACCAACAAGACAA
	Lpg0403-Asn-1-mut-R	AAGTCATTGATAGCAATAAACCGCCAGACATTACCA
lpg0403-N222A	Lpg0403-Asn-2-mut-F	CGGTTTATTAACATCGCTGACTTATACCAACAAGACAAAAATAAACC
	Lpg0403-Asn-2-mut-R	GGTATAAGTCAGCGATGTTAATAAACCGCCAGACAT

### Sheet: Dataset_3_Plasmids
Dataset S3: Plasmids used in this study
Name	Relevant description	Selection	Reference or source
pGREG523	pGREG-523-HIS3	HIS3	1
pON-13myc-0403	pGREG-523 + legA7 (lpg0403)	HIS3	2
pYF-523-1969	pGREG-523 + lem18 (lem18/pieE)	HIS3	This study
pDH-523-0240	pGREG-523 + ceg8 (lpg0240)	HIS3	This study
pDH-523-1598	pGREG-523 + lem11 (lpg1598)	HIS3	This study
pON-13myc-0012	pGREG-523 + cegC1 (lpg0012)	HIS3	2
pNN-523-lpg0030	pGREG-523 + ravB (lpg0030)	HIS3	This study
pDH-523-0403-mut-Cys	pGREG-523 + legA7-C61A	HIS3	This study
pDH-523-0403-mut-HIS	pGREG-523 + legA7-H205A	HIS3	This study
pDH-523-0403-mut-ASN1	pGREG-523 + legA7-N220A	HIS3	This study
pDH-523-0403-mut-ASN2	pGREG-523 + legA7-N222A	HIS3	This study
pYES2/NTA/leu	pYES2/NTA-LEU2	LEU2	This study
pYES2/NTA/leu-legA7	pYES2/NTA/leu +legA7	LEU2	This study
pYES2/NTA/leu-legA7∆Ank	pYES2/NTA/leu-legA7 missing aa331-454	LEU2	This study
pYES2/NTA/leu-legA7∆Ank290	pYES2/NTA/leu-legA7∆Ank290 missing aa290-454	LEU2	This study
pYES2/NTA/leu-legA7∆NAnk264	pYES2/NTA/leu-legA7∆NAnk264 missing aa264-361	LEU2	This study
pYES2/NTA/leu-legA7∆NAnk290	pYES2/NTA/leu-legA7∆NAnk290 missing aa290-361	LEU2	This study
pYES2/NTA	pYES2/NTA-URA3	URA3	Invitrogen
pYES2/NTA-legA7	pYES2/NTA +legA7	URA3	3
pYES2::HIS3	pYES2/NTA +HIS3	URA3	This study
PYES2::HIS3-legA7	pYES2/NTA +legA7::HIS3	URA3	This study
pDEST53	pDEST53	AmpR	4
pDEST53-legA7	pDEST53 +legA7	AmpR	4
pDEST53-lpg0030	pDEST53 +lpg0030	AmpR	4
pDEST53-lpg0059	pDEST53 +lpg0059	AmpR	4
L. pneumophila yeast expression library
pYES2/NTA-lpg0012	pYES2/NTA +lpg0012	URA3	3
pYES2/NTA-lpg0030	pYES2/NTA +lpg0030	URA3	3
pYES2/NTA-lpg0038/legA10	pYES2/NTA +lpg0038/legA10	URA3	3
pYES2/NTA-lpg0059/ceg2	pYES2/NTA +lpg0059/ceg2	URA3	3
pYES2/NTA-lpg0080/ceg3	pYES2/NTA +lpg0080/ceg3	URA3	3
pYES2/NTA-lpg0086	pYES2/NTA +lpg0086	URA3	3
pYES2/NTA-lpg0096/ceg04	pYES2/NTA +lpg0096/ceg04	URA3	3
pYES2/NTA-lpg0160/ravD	pYES2/NTA +lpg0160/ravD	URA3	3
pYES2/NTA-lpg0195	pYES2/NTA +lpg0195	URA3	3
pYES2/NTA-lpg0210	pYES2/NTA +lpg0210	URA3	3
pYES2/NTA-lpg0227/ceg7	pYES2/NTA +lpg0227/ceg7	URA3	3
pYES2/NTA-lpg0234/sidE	pYES2/NTA +lpg0234/sidE	URA3	3
pYES2/NTA-lpg0240/ceg8	pYES2/NTA +lpg0240/ceg8	URA3	3
pYES2/NTA-lpg0275/sdbA	pYES2/NTA +lpg0275/sdbA	URA3	3
pYES2/NTA-lpg0376/sdhA	pYES2/NTA +lpg0376/sdhA	URA3	3
pYES2/NTA-lpg0390/vipA	pYES2/NTA +lpg0390/vipA	URA3	3
pYES2/NTA-lpg0401/ceg11	pYES2/NTA +lpg0401/ceg11	URA3	3
pYES2/NTA-lpg0402/legA9/ceg12	pYES2/NTA +lpg0402/legA9/ceg12	URA3	3
pYES2/NTA-lpg0403/legA7	pYES2/NTA +lpg0403/legA7	URA3	3
pYES2/NTA-lpg0422/legY	pYES2/NTA +lpg0422/legY	URA3	3
pYES2/NTA-lpg0483/legA12	pYES2/NTA +lpg0483/legA12	URA3	3
pYES2/NTA-lpg0621	pYES2/NTA +lpg0621	URA3	3
pYES2/NTA-lpg0634	pYES2/NTA +lpg0634	URA3	3
pYES2/NTA-lpg0642/WipB	pYES2/NTA +lpg0642/WipB	URA3	3
pYES2/NTA-lpg0695/legA8	pYES2/NTA +lpg0695/legA8	URA3	3
pYES2/NTA-lpg0696	pYES2/NTA +lpg0696	URA3	3
pYES2/NTA-lpg0898/ceg18	pYES2/NTA +lpg0898/ceg18	URA3	3
pYES2/NTA-lpg0944	pYES2/NTA +lpg0944	URA3	3
pYES2/NTA-lpg0969	pYES2/NTA +lpg0969	URA3	3
pYES2/NTA-lpg1109	pYES2/NTA +lpg1109	URA3	3
pYES2/NTA-lpg1111	pYES2/NTA +lpg1111	URA3	3
pYES2/NTA-lpg1137/ceg20	pYES2/NTA +lpg1137/ceg20	URA3	3
pYES2/NTA-lpg1152	pYES2/NTA +lpg1152	URA3	3
pYES2/NTA-lpg1154	pYES2/NTA +lpg1154	URA3	3
pYES2/NTA-lpg1166	pYES2/NTA +lpg1166	URA3	3
pYES2/NTA-lpg1183	pYES2/NTA +lpg1183	URA3	3
pYES2/NTA-lpg1290	pYES2/NTA +lpg1290	URA3	3
pYES2/NTA-lpg1328/legT	pYES2/NTA +lpg1328/legT	URA3	3
pYES2/NTA-lpg1355/sidG	pYES2/NTA +lpg1355/sidG	URA3	3
pYES2/NTA-lpg1426/vpdC	pYES2/NTA +lpg1426/vpdC	URA3	3
pYES2/NTA-lpg1488/legC5	pYES2/NTA+lpg1488/legC5	URA3	3
pYES2/NTA-lpg1642/sidB	pYES2/NTA +lpg1642/sidB	URA3	3
pYES2/NTA-lpg1683	pYES2/NTA +lpg1683	URA3	3
pYES2/NTA-lpg1687	pYES2/NTA +lpg1687	URA3	3
pYES2/NTA-lpg1701/legC3	pYES2/NTA +lpg1701/legC3	URA3	3
pYES2/NTA-lpg1752/mavB	pYES2/NTA+lpg1752/mavB	URA3	3
pYES2/NTA-lpg1797	pYES2/NTA +lpg1797	URA3	3
pYES2/NTA-lpg1798	pYES2/NTA +lpg1798	URA3	3
pYES2/NTA-lpg1884	pYES2/NTA +lpg1884	URA3	3
pYES2/NTA-lpg1960/lirA	pYES2/NTA +lpg1960/lirA	URA3	3
pYES2/NTA-lpg1961	pYES2/NTA +lpg1961	URA3	3
pYES2/NTA-lpg2137	pYES2/NTA +lpg2137	URA3	3
pYES2/NTA-lpg2144/legAU13/ceg27	pYES2/NTA +lpg2144/legAU13/ceg27	URA3	3
pYES2/NTA-lpg2147/mavC	pYES2/NTA +lpg2147/mavC	URA3	3
pYES2/NTA-lpg2148/mvcA	pYES2/NTA +lpg2148/mvcA	URA3	3
pYES2/NTA-lpg2153/sdeC	pYES2/NTA +lpg2153/sdeC	URA3	3
pYES2/NTA-lpg2155/sidJ	pYES2/NTA +lpg2155/sidJ	URA3	3
pYES2/NTA-lpg2156/sdeB	pYES2/NTA +lpg2156/sdeB	URA3	3
pYES2/NTA-lpg2157/sdeA	pYES2/NTA +lpg2157/sdeA	URA3	3
pYES2/NTA-lpg2199	pYES2/NTA +lpg2199	URA3	3
pYES2/NTA-lpg2207	pYES2/NTA +lpg2207	URA3	3
pYES2/NTA-lpg2257	pYES2/NTA +lpg2257	URA3	3
pYES2/NTA-lpg2271	pYES2/NTA +lpg2271	URA3	3
pYES2/NTA-lpg2298/ylfA	pYES2/NTA +lpg2298/ylfA	URA3	3
pYES2/NTA-lpg2300	pYES2/NTA +lpg2300	URA3	3
pYES2/NTA-lpg2311	pYES2/NTA +lpg2311	URA3	3
pYES2/NTA-lpg2322/legA5	pYES2/NTA +lpg2322/legA5	URA3	3
pYES2/NTA-lpg2327	pYES2/NTA +lpg2327	URA3	3
pYES2/NTA-lpg2327/ceg6	pYES2/NTA +lpg2327/ceg6	URA3	3
pYES2/NTA-lpg2351	pYES2/NTA +lpg2351	URA3	3
pYES2/NTA-lpg2391/sdbC	pYES2/NTA +lpg2391/sdbC	URA3	3
pYES2/NTA-lpg2392	pYES2/NTA +lpg2392	URA3	3
pYES2/NTA-lpg2400	pYES2/NTA +lpg2400	URA3	3
pYES2/NTA-lpg2416	pYES2/NTA +lpg2416	URA3	3
pYES2/NTA-lpg2420	pYES2/NTA +lpg2420	URA3	3
pYES2/NTA-lpg2424	pYES2/NTA +lpg2424	URA3	3
pYES2/NTA-lpg2425	pYES2/NTA +lpg2425	URA3	3
pYES2/NTA-lpg2444	pYES2/NTA +lpg2444	URA3	3
pYES2/NTA-lpg2456/legA15	pYES2/NTA +lpg2456/legA15	URA3	3
pYES2/NTA-lpg2465/sidD	pYES2/NTA +lpg2465/sidD	URA3	3
pYES2/NTA-lpg2482/sdbB	pYES2/NTA +lpg2482/sdbB	URA3	3
pYES2/NTA-lpg2490/lepB	pYES2/NTA +lpg2490/lepB	URA3	3
pYES2/NTA-lpg2498/mavJ	pYES2/NTA +lpg2498/mavJ	URA3	3
pYES2/NTA-lpg2510	pYES2/NTA +lpg2510	URA3	3
pYES2/NTA-lpg2511	pYES2/NTA +lpg2511	URA3	3
pYES2/NTA-lpg2526	pYES2/NTA +lpg2526	URA3	3
pYES2/NTA-lpg2529	pYES2/NTA +lpg2529	URA3	3
pYES2/NTA-lpg2577	pYES2/NTA +lpg2577	URA3	3
pYES2/NTA-lpg2584	pYES2/NTA +lpg2584	URA3	3
pYES2/NTA-lpg2588/legS1	pYES2/NTA +lpg2588/legS1	URA3	3
pYES2/NTA-lpg2718	pYES2/NTA +lpg2718	URA3	3
pYES2/NTA-lpg2720	pYES2/NTA +lpg2720	URA3	3
pYES2/NTA-lpg2829	pYES2/NTA +lpg2829	URA3	3
pYES2/NTA-lpg2831/vipD	pYES2/NTA +lpg2831/vipD	URA3	3
pYES2/NTA-lpg2862/legC8	pYES2/NTA +lpg2862/legC8	URA3	3
pYES2/NTA-lpg2879	pYES2/NTA +lpg2879	URA3	3
pYES2/NTA-lpg2999	pYES2/NTA +lpg2999	URA3	3
1. Jansen G, Wu C, Schade B, Thomas DY, Whiteway M. 2005. Drag&Drop cloning in yeast. Gene 344:43-51.
2. Nevo O, Zusman T, Rasis M, Lifshitz Z, Segal G. 2014. Identification of Legionella pneumophila effectors regulated by the LetAS-RsmYZ-CsrA regulatory cascade, many of which modulate vesicular trafficking. J Bacteriol 196:681-692.
3. Heidtman M, Chen EJ, Moy MY, Isberg RR. 2009. Large-scale identification of Legionella pneumophila Dot/Icm substrates that modulate host cell vesicle trafficking pathways. Cell Microbiol 11:230-248.
4. Losick VP, Haenssler E, Moy MY, Isberg RR. 2010. LnaB: a Legionella pneumophila activator of NF-kappaB. Cell Microbiol 12:1083-97.

### Sheet: Dataset_4_Strains
Dataset S4: Strains used in this study
Strain name	Feature(s)	Reference or source
Legionella pneumophila
Lp01	Philadelphia-1 rpsL	1
Escherichia coli
MC1022	araD139 ∆(ara leu)7697 ∆(lacZ)M15 galU galK strA	2
DH5alpha	lacZΔM15 Δ(lacZYA-argF)U169 recA1 endA1 hsdR17(rK–, mK+) phoA supE44	New England BioLabs
XL1-Red	mutS mutT mutD	3
Saccharomyces cerevisiae
BY4741	MATa his3Δ leu2Δ met15Δ ura3Δ	4
BY4741-mpk1Δ	MATa his3Δ leu2Δ met15Δ ura3Δ mpk1Δ	5
BY4741-hog1Δ	MATa his3Δ leu2Δ met15Δ ura3Δ hog1Δ	5
BY4741-pbs2Δ	MATa his3Δ leu2Δ met15Δ ura3Δ pbs2Δ	5
BY4741-bck1Δ	MATa his3Δ leu2Δ met15Δ ura3Δ bck1Δ	5
1. Berger KH, Isberg RR. 1993. Two distinct defects in intracellular growth complemented by a single genetic locus in Legionella pneumophila. Mol Microbiol 7:7-19.
2. Casadaban, M.J., Chou, J., and Cohen, S.N. 1980. In vitro gene fusions that join an enzymatically active beta-galactosidase segment to amino-terminal fragments of exogenous proteins: Escherichia coli plasmid vectors for the detection and cloning of translational initiation signals. J Bacteriol 143: 971-980.
3.Greener A, Callahan M, Jerpseth B. 1997. An efficient random mutagenesis technique using an E. coli mutator strain. Mol Biotechnol. 7:189-95.
4. Brachmann CB, Davies A, Cost GJ, Caputo E, Li J, Hieter P, Boeke JD. 1998. Designer deletion strains derived from Saccharomyces cerevisiae S288C: a useful set of strains and plasmids for PCR-mediated gene disruption and other applications. Yeast 14:115–132
5. Giaever G, Chu AM, Ni L, Connelly C, Riles L, Veronneau S, Dow S, Lucau-Danila A, Anderson K, Andre B, Arkin AP, Astromoff A, ElBakkoury M, Bangham R, Benito R, Brachat S, Campanaro S, Curtiss M, Davis K, Deutschbauer A, Entian KD, Flaherty P, Foury F, Garfinkel DJ, Gerstein M, Gotte D, Guldener U, Hegemann JH, Hempel S, Herman Z, Jaramillo DF, Kelly DE, Kelly SL, Kotter P, LaBonte D, Lamb DC,…
